# SNP discovery by exome capture and resequencing in a pea genetic resource collection

**DOI:** 10.1101/2022.08.03.502586

**Authors:** G. Aubert, J. Kreplak, M. Leveugle, H. Duborjal, A. Klein, K. Boucherot, E. Vieille, M. Chabert-Martinello, C. Cruaud, V. Bourion, I. Lejeune-Hénaut, M.L. Pilet-Nayel, Y. Bouchenak-Khelladi, N. Francillonne, N. Tayeh, J.P. Pichon, N. Rivière, J. Burstin

## Abstract

In addition to being the model plant used by Mendel^1^ to establish genetic laws, pea (*Pisum sativum* L., 2n=14) is a major pulse crop cultivated in many temperate regions of the world. In order to face new challenges imposed particularly by global climate change and new regulations targeted at reducing chemical inputs, pea breeders have to take advantage of the genetic diversity present in the *Pisum* genepool to develop improved, resilient varieties. The aim of this study was to assess the genetic diversity of a pea germplasm collection and allow genome-wide association studies using this collection.

To be able to perform genome-wide association approaches with high resolution, genotyping with a large set of genetic markers such as Single Nucleotide Polymorphism (SNP) markers well-spread over the genome is required. Rapid advances in second-generation sequencing technologies and the development of bioinformatic tools have revolutionized the access to and the characterization of available genetic diversity. High-density, high-throughput genotyping has been possible for a large number of species, including those with large and complex genomes^2^ such as pea (2n=14) which genome size is estimated to be 4.45 Gb^3^. In this study, which is part of the PeaMUST project^4^, we used a target capture technology based on pea transcriptome sequences to generate exome-enriched genomic libraries that were further subjected to Illumina sequencing in paired-end mode. This methodology was chosen because whole-genome resequencing is relatively expensive for species with large genomes and because capturing genetic variations in repeated non-coding regions is difficult to achieve or to interpret^5^. Whole-exome sequencing represented an interesting alternative that focused on coding regions only^6,7^. Mapping the obtained reads on the reference pea genome sequence enabled the discovery of an abundant set of SNPs. The development of this resource is a crucial cornerstone in research and breeding projects towards boosting the improvement of pea production and quality.
