## Supplementary Tables 1-4 for "SNP discovery by exome capture and resequencing in a pea genetic resource collection"

### Sheet: Supplementary  Table 1
Supplementary Table1: Passport data for the 240 accessions from the pea AMS panel. The DAPC group for each accession is indicated in column H
Accession code	Accession name	Origin	Species	Use	Seasonal type	Biological status	DAPC group K =7
P_AMS_DCG0010	AUSTRIAN WINTER	AUSTRIA	Pisum sativum	FODDER PEA	WINTER	landrace	7
P_AMS_DCG0017	H61	FRANCE	Pisum sativum		WINTER		7
P_AMS_DCG0027	COSTA RICA	COSTA RICA	Pisum sativum	GARDEN PEA	SPRING	landrace	2
P_AMS_DCG0033	CHINA	CHINA	Pisum sativum	FODDER PEA	WINTER	landrace	1
P_AMS_DCG0106	776	FRANCE	Pisum sativum	FIELD PEA	SPRING	breeding line	2
P_AMS_DCG0112	DARK SKIN PERFECTION	USA (WA)	Pisum sativum	GARDEN PEA	SPRING	cultivar	2
P_AMS_DCG0124	FRISSON	FRANCE	Pisum sativum	FIELD PEA	WINTER	cultivar	6
P_AMS_DCG0126	MESSIRE	FRANCE	Pisum sativum	FIELD PEA	WINTER	cultivar	2
P_AMS_DCG0127	BACCARA	FRANCE	Pisum sativum	FIELD PEA	SPRING	cultivar	2
P_AMS_DCG0140	AMINO	FRANCE	Pisum sativum	FIELD PEA	SPRING	cultivar	2
P_AMS_DCG0142	TERESE	DENMARK	Pisum sativum	FIELD PEA	SPRING	cultivar	1
P_AMS_DCG0152	271-134	AFGHANISTAN	Pisum sativum			landrace	7
P_AMS_DCG0173	PISUM SATIVUM-HIBERNICUM JI1846	EGYPT	Pisum sativum subsp hibernicum	GARDEN PEA	SPRING	cultivar	2
P_AMS_DCG0181	PUGET	UNITED KINGDOM	Pisum sativum	GARDEN PEA	SPRING	cultivar	2
P_AMS_DCG0182	TORSDAG	SWEDEN	Pisum sativum	GARDEN PEA	SPRING	cultivar	2
P_AMS_DCG0203	L1073	SWEDEN	Pisum sativum	GARDEN PEA		breeding line	2
P_AMS_DCG0208	W6 25001	USA (WI)	Pisum sativum	GARDEN PEA	SPRING	breeding line	6
P_AMS_DCG0225	87-500	FRANCE	Pisum sativum	FIELD PEA	WINTER	breeding line	6
P_AMS_DCG0227	KAZAR	FRANCE	Pisum sativum	FIELD PEA	WINTER	cultivar	7
P_AMS_DCG0228	WINTERBERGER	GERMANY	Pisum sativum	FODDER PEA	WINTER	landrace	6
P_AMS_DCG0229	VICTOR	USA	Pisum sativum	FIELD PEA	WINTER	cultivar	4
P_AMS_DCG0230	ATHOS	FRANCE	Pisum sativum	FIELD PEA	SPRING	cultivar	7
P_AMS_DCG0233	CHAMPAGNE	FRANCE	Pisum sativum	FODDER PEA	WINTER	landrace	2
P_AMS_DCG0249	SOMMETTE	NETHERLANDS	Pisum sativum	GARDEN PEA	SPRING	cultivar	2
P_AMS_DCG0251	CAMEOR	FRANCE	Pisum sativum	GARDEN PEA	SPRING	cultivar	2
P_AMS_DCG0253	SURGEVIL	FRANCE	Pisum sativum	GARDEN PEA	SPRING	cultivar	2
P_AMS_DCG0259	VAVILOV-D259	RUSSIA	Pisum sativum		SPRING	landrace	2
P_AMS_DCG0261	VAVILOV-D261	UKRAINE	Pisum sativum	FODDER PEA	SPRING	landrace	2
P_AMS_DCG0264	ZHALYUKAI	LITHUANIA	Pisum sativum	FIELD PEA	SPRING		2
P_AMS_DCG0267	SKOROSPELYI GIBRID N92	LATVIA	Pisum sativum	FIELD PEA	SPRING	landrace	2
P_AMS_DCG0268	GREITUKAI	LITHUANIA	Pisum sativum		SPRING	cultivar	4
P_AMS_DCG0272	NORD	RUSSIA	Pisum sativum	FIELD PEA	SPRING	cultivar	2
P_AMS_DCG0306	GUISANTE	SPAIN	Pisum sativum	GARDEN PEA	SPRING	landrace	2
P_AMS_DCG0307	GUISANTE 2	SPAIN	Pisum sativum	GARDEN PEA	SPRING	landrace	2
P_AMS_DCG0309	ARVELLO 1	SPAIN	Pisum sativum	GARDEN PEA	SPRING	landrace	2
P_AMS_DCG0314	WANDOU 2	CHINA GUANSU	Pisum sativum	GARDEN PEA	SPRING	landrace	2
P_AMS_DCG0322	YANGWAN	CHINA SICHUAN	Pisum sativum	GARDEN PEA	SPRING	landrace	2
P_AMS_DCG0347	MAXIMO REDUCTUS	SWEDEN	Pisum sativum		SPRING	germplasm	1
P_AMS_DCG0353	PISUM TRANSCAUCASICUM JI45	GEORGIA	Pisum sativum subsp transcaucasicum		SPRING	semi-natural/wild	2
P_AMS_DCG0354	CERISE	NETHERLANDS	Pisum sativum		SPRING	germplasm	6
P_AMS_DCG0362	CHEYENNE	FRANCE	Pisum sativum	FIELD PEA	WINTER	cultivar	6
P_AMS_DCG0363	DOVE	FRANCE	Pisum sativum	FIELD PEA	WINTER	cultivar	2
P_AMS_DCG0390	BALLET	UNITED KINGDOM	Pisum sativum	FIELD PEA	SPRING	cultivar	4
P_AMS_DCG0399	HARDY	FRANCE	Pisum sativum	FIELD PEA	SPRING	cultivar	4
P_AMS_DCG0400	AUSTIN	FRANCE	Pisum sativum	FIELD PEA	SPRING	cultivar	2
P_AMS_DCG0403	AZ-35	RUSSIA	Pisum sativum			cultivar	6
P_AMS_DCG0411	5031	FRANCE	Pisum sativum	FIELD PEA	WINTER	breeding line	6
P_AMS_DCG0412	5085	FRANCE	Pisum sativum		WINTER	breeding line	6
P_AMS_DCG0413	5099	FRANCE	Pisum sativum	FIELD PEA	WINTER	breeding line	2
P_AMS_DCG0417	0-2073	USA (WA)	Pisum sativum	GARDEN PEA	SPRING	breeding line	6
P_AMS_DCG0420	86-22	FRANCE	Pisum sativum	FIELD PEA	WINTER	breeding line	6
P_AMS_DCG0421	87-317	FRANCE	Pisum sativum	FIELD PEA	WINTER	breeding line	2
P_AMS_DCG0422	90-2079	USA (WA)	Pisum sativum	GARDEN PEA	SPRING	breeding line	3
P_AMS_DCG0423	90-2131	USA (WA)	Pisum sativum	GARDEN PEA	SPRING	breeding line	2
P_AMS_DCG0425	BEZELYA	TURKEY	Pisum sativum			landrace	7
P_AMS_DCG0426	BLIXT 109	SWEDEN	Pisum sativum	FODDER PEA	WINTER	breeding line	7
P_AMS_DCG0427	BLIXT 484	SWEDEN	Pisum sativum	FODDER PEA	WINTER	breeding line	7
P_AMS_DCG0428	BLIXT 7	SWEDEN	Pisum sativum	FODDER PEA	WINTER	breeding line	7
P_AMS_DCG0429	BOOSTER*AW7	FRANCE	Pisum sativum	FIELD PEA	WINTER	breeding line	7
P_AMS_DCG0430	CE*CF	FRANCE	Pisum sativum	FODDER PEA	WINTER	breeding line	7
P_AMS_DCG0432	FENN af	USA (ID)	Pisum sativum	FODDER PEA		breeding line	2
P_AMS_DCG0433	GA91H2	FRANCE	Pisum sativum	FIELD PEA	WINTER	breeding line	7
P_AMS_DCG0434	HOLLY 18	HUNGARY	Pisum sativum	FODDER PEA	WINTER	landrace	7
P_AMS_DCG0435	HOLLY 4	HUNGARY	Pisum sativum		WINTER		7
P_AMS_DCG0436	HOLLY 5	HUNGARY	Pisum sativum		WINTER		2
P_AMS_DCG0438	KOROZA	NETHERLANDS	Pisum sativum	GARDEN PEA	SPRING	cultivar	4
P_AMS_DCG0439	LUMINA	NETHERLANDS	Pisum sativum	FIELD PEA	SPRING	cultivar	6
P_AMS_DCG0443	N13 KAT 233	RUSSIA	Pisum sativum				7
P_AMS_DCG0444	NEVE*b195-5	FRANCE	Pisum sativum	FIELD PEA	WINTER	breeding line	6
P_AMS_DCG0446	P58	FRANCE	Pisum sativum	FIELD PEA	WINTER	mutant	3
P_AMS_DCG0449	HOHENHEIMER PINK-FLOWERED	GERMANY	Pisum sativum	FODDER PEA		cultivar	1
P_AMS_DCG0454	PI212112	AFGHANISTAN	Pisum sativum	GARDEN PEA		landrace	2
P_AMS_DCG0455	Aa86	UNITED KINGDOM	Pisum sativum			breeding line	7
P_AMS_DCG0460	PI512066	USA (ID)	Pisum sativum		WINTER	breeding line	1
P_AMS_DCG0462	SHRAT	INDIA	Pisum sativum	GARDEN PEA		landrace	2
P_AMS_DCG0464	st+af+tl		Pisum sativum			breeding line	2
P_AMS_DCG0466	tl 100		Pisum sativum			breeding line	6
P_AMS_DCG0472	CHEROKEE	FRANCE	Pisum sativum	FIELD PEA	WINTER	cultivar	6
P_AMS_DCG0473	CARTOUCHE	FRANCE	Pisum sativum	FIELD PEA	WINTER	cultivar	6
P_AMS_DCG0474	ENDURO	FRANCE	Pisum sativum	FIELD PEA	WINTER	cultivar	4
P_AMS_DCG0475	ISARD	FRANCE	Pisum sativum	FIELD PEA	WINTER	cultivar	4
P_AMS_DCG0518	AUDIT	NETHERLANDS	Pisum sativum	FIELD PEA	SPRING	cultivar	6
P_AMS_DCG0522	EDEN	FRANCE	Pisum sativum	FIELD PEA	SPRING	cultivar	6
P_AMS_DCG0525	GERONIMO	FRANCE	Pisum sativum	FIELD PEA	WINTER	cultivar	4
P_AMS_DCG0527	JAMES	FRANCE	Pisum sativum	FIELD PEA	WINTER	cultivar	4
P_AMS_DCG0528	KAYANNE	GERMANY	Pisum sativum	FIELD PEA	SPRING	cultivar	1
P_AMS_DCG0542	MYTHIC	DENMARK	Pisum sativum	FIELD PEA	SPRING	cultivar	2
P_AMS_DCG0543	PANACHE	FRANCE	Pisum sativum	FIELD PEA	SPRING	cultivar	7
P_AMS_DCG0546	PISUM ELATIUS JI1075	TURKEY	Pisum sativum subsp elatius		SPRING	wild	2
P_AMS_DCG0557	PISUM HUMILE JI1794	ISRAEL	Pisum sativum subsp humile		SPRING	wild	5
P_AMS_DCG0559	PISUM SATIVUM-MEXICO JI1844	MEXICO (Chiapas)	Pisum sativum		SPRING	landrace	5
P_AMS_DCG0566	PISUM SATIVUM-ZAIRE JI2376	DEMOCRATIC REPUBLIC OF CONGO	Pisum sativum			semi-natural/wild	1
P_AMS_DCG0570	WT304	ISRAEL	Pisum fulvum		SPRING	wild	2
P_AMS_DCG0573	PISUM FULVUM JI2523	SYRIA	Pisum fulvum		SPRING	wild	7
P_AMS_DCG0576	PISUM TRANSCAUCASICUM JI2546	GEORGIA	Pisum sativum		SPRING	wild	1
P_AMS_DCG0577	PISUM SPECIOSUM-LIBYA JI2605	LIBYA	Pisum sativum		SPRING	semi-natural/wild	4
P_AMS_DCG0578	PISUM SATIVUM-GREECE JI267	GREECE	Pisum sativum			landrace	4
P_AMS_DCG0584	PISUM SATIVUM-AFGHANISTAN JI86	AFGHANISTAN	Pisum sativum		SPRING	semi-natural/wild	4
P_AMS_DCG0594	ATLAS	CZECH REPUBLIC	Pisum sativum	FIELD PEA	SPRING	cultivar	2
P_AMS_DCG0631	NAVARRO	FRANCE	Pisum sativum	FIELD PEA	SPRING	cultivar	3
P_AMS_DCG0632	ASTRONAUTE	FRANCE	Pisum sativum	FIELD PEA	SPRING	cultivar	3
P_AMS_DCG0646	0-2100	USA (WA)	Pisum sativum		SPRING	germplasm	2
P_AMS_DCG0647	AeA95-317.M.71.2	FRANCE	Pisum sativum	FIELD PEA	SPRING	germplasm	3
P_AMS_DCG0648	AeA95-335.M.51.3	FRANCE	Pisum sativum	FIELD PEA	SPRING	germplasm	3
P_AMS_DCG0649	AeB97-725.11.2	FRANCE	Pisum sativum	FIELD PEA	SPRING	germplasm	3
P_AMS_DCG0650	AeB97-739.15.2	FRANCE	Pisum sativum	FIELD PEA	SPRING	germplasm	3
P_AMS_DCG0651	AeB97-740.11.1	FRANCE	Pisum sativum	FIELD PEA	SPRING	germplasm	3
P_AMS_DCG0652	AeB97-741.9.6	FRANCE	Pisum sativum	FIELD PEA	SPRING	germplasm	3
P_AMS_DCG0653	AeD9904-7	FRANCE	Pisum sativum	FIELD PEA	SPRING	germplasm	2
P_AMS_DCG0654	AeD99OSW- 12-18-4	FRANCE	Pisum sativum	FIELD PEA	SPRING	germplasm	3
P_AMS_DCG0655	AeD99OSW- 37-3-4	FRANCE	Pisum sativum	FIELD PEA	SPRING	germplasm	3
P_AMS_DCG0656	AeD99OSW- 4-6-4	FRANCE	Pisum sativum	FIELD PEA	SPRING	germplasm	3
P_AMS_DCG0657	AeD99OSW- 41-7-6	FRANCE	Pisum sativum	FIELD PEA	SPRING	germplasm	3
P_AMS_DCG0658	AeD99OSW- 45-8-7	FRANCE	Pisum sativum	FIELD PEA	SPRING	germplasm	3
P_AMS_DCG0659	AeD99OSW- 47-6-1	FRANCE	Pisum sativum	FIELD PEA	SPRING	germplasm	3
P_AMS_DCG0660	AeD99OSW- 48-5-4	FRANCE	Pisum sativum	FIELD PEA	SPRING	germplasm	3
P_AMS_DCG0661	AeD99OSW- 49-5-7	FRANCE	Pisum sativum	FIELD PEA	SPRING	germplasm	3
P_AMS_DCG0662	AeD99OSW- 50-2-5	FRANCE	Pisum sativum	FIELD PEA	SPRING	germplasm	3
P_AMS_DCG0663	AeD99OSW- 51-2-10	FRANCE	Pisum sativum	FIELD PEA	SPRING	germplasm	3
P_AMS_DCG0664	AeD99OSW- 53-3-5	FRANCE	Pisum sativum	FIELD PEA	SPRING	germplasm	3
P_AMS_DCG0665	AeD99OSW- 55-6-4	FRANCE	Pisum sativum	FIELD PEA	SPRING	germplasm	2
P_AMS_DCG0666	AeD99OSW- 56-19-4	FRANCE	Pisum sativum	FIELD PEA	SPRING	germplasm	2
P_AMS_DCG0667	AeD99OSW- 57-9-8	FRANCE	Pisum sativum	FIELD PEA	SPRING	germplasm	3
P_AMS_DCG0668	AeD99OSW- 60-1-3	FRANCE	Pisum sativum	FIELD PEA	SPRING	germplasm	3
P_AMS_DCG0669	AeD99QU-04-3p-7-1	FRANCE	Pisum sativum	FIELD PEA	SPRING	germplasm	3
P_AMS_DCG0670	AeD99QU-04-3sp-9-2	FRANCE	Pisum sativum	FIELD PEA	SPRING	germplasm	7
P_AMS_DCG0671	AeD99QU-04-4-6-1	FRANCE	Pisum sativum	FIELD PEA	SPRING	germplasm	6
P_AMS_DCG0672	AeD99QU-04-6-6-3	FRANCE	Pisum sativum	FIELD PEA	SPRING	germplasm	6
P_AMS_DCG0673	AeD99QU-04-8b-5-2	FRANCE	Pisum sativum	FIELD PEA	SPRING	germplasm	6
P_AMS_DCG0674	AOPF18	FRANCE	Pisum sativum	FODDER PEA	WINTER	breeding line	7
P_AMS_DCG0675	AOPF22	FRANCE	Pisum sativum	FODDER PEA	WINTER	breeding line	4
P_AMS_DCG0676	AOPF26	FRANCE	Pisum sativum	FODDER PEA	WINTER	breeding line	6
P_AMS_DCG0677	ASCENSION	FRANCE	Pisum sativum	FODDER PEA	WINTER	cultivar	2
P_AMS_DCG0678	BA55.88	FRANCE	Pisum sativum		SPRING	germplasm	4
P_AMS_DCG0679	DOVE HR	FRANCE	Pisum sativum	FIELD PEA	WINTER	breeding line	2
P_AMS_DCG0680	ETHIOPIA-32 CGN 3255	ETHIOPIA	Pisum sativum			wild	2
P_AMS_DCG0681	Baccara-H312	FRANCE	Pisum sativum	FIELD PEA	SPRING	breeding line	6
P_AMS_DCG0682	L2782.1	USA (NY)				wild	6
P_AMS_DCG0683	RIL 847-50	USA (WA)	Pisum sativum	GARDEN PEA	SPRING	germplasm	6
P_AMS_DCG0690	(H3608*DP)*(RAFL*FP).15.1.1.ML	FRANCE	Pisum sativum		WINTER	germplasm	6
P_AMS_DCG0691	(RAFL*FP)*(H3608*DP).8.4.1.ML	FRANCE	Pisum sativum		WINTER	germplasm	4
P_AMS_DCG0750	336/11	FRANCE	Pisum sativum	FIELD PEA	WINTER	breeding line	4
P_AMS_MCB0100	KARNOBAT	BULGARIA	Pisum sativum	FIELD PEA	WINTER	cultivar	7
P_AMS_MCB0101	CCA	BULGARIA	Pisum sativum		WINTER	cultivar	7
P_AMS_MCG0042	BLIXT 104	SWEDEN	Pisum sativum	FODDER PEA	WINTER		7
P_AMS_MCG0048	BLIXT 460	SWEDEN	Pisum sativum	FODDER PEA	WINTER	germplasm	7
P_AMS_MCG0049	BLIXT 461	SWEDEN	Pisum sativum	FODDER PEA	WINTER	germplasm	7
P_AMS_MCG0128	WNC 23Z SPP ARVENSE 1809		Pisum sativum	FODDER PEA	WINTER	landrace	2
P_AMS_MCG0129	WNC Z61Z SPP ARVENSE Z009		Pisum sativum	FODDER PEA	WINTER	landrace	7
P_AMS_MCG0183	AW2		Pisum sativum	FODDER PEA	WINTER	breeding line	7
P_AMS_MGS0004	PISUM HUMILE JI241	ISRAEL	Pisum sativum subsp humile		SPRING	semi-natural/wild	1
P_AMS_MGS0092	WIRAIG	SUDAN	Pisum sativum		SPRING	landrace	2
P_AMS_MGS0093	Aa82	ETHIOPIA	Pisum sativum			semi-natural/wild	1
P_AMS_MGS0094	PISUM ELATIUS JI1089	TURKEY	Pisum sativum subsp elatius		SPRING	semi-natural/wild	1
P_AMS_MGS0390	ANTARES	UNITED KINGDOM	Pisum sativum	GARDEN PEA	SPRING	cultivar	4
P_AMS_MGS0647	POLAR	GERMANY	Pisum sativum	GARDEN PEA	SPRING		2
P_AMS_MGS0981	GSP981	ISRAEL	Pisum sativum			germplasm	1
P_AMS_MGS1070	552	USA (WI)	Pisum sativum	GARDEN PEA	SPRING	breeding line	2
P_AMS_MGS1088	MN 313	USA (MN)	Pisum sativum	GARDEN PEA	SPRING	breeding line	2
P_AMS_MGS1089	MN 314	USA	Pisum sativum	GARDEN PEA		breeding line	2
P_AMS_MGS1091	GSP1091	USA	Pisum sativum	GARDEN PEA	WINTER	breeding line	2
P_AMS_RCG0228	CE101 = FP	FRANCE	Pisum sativum	FIELD PEA	WINTER	breeding line	6
P_AMS_RCG0230	M 163*247 = CP	FRANCE	Pisum sativum	FIELD PEA	WINTER	breeding line	6
P_AMS_RCG0231	320*247 = BP	FRANCE	Pisum sativum	FIELD PEA	WINTER	breeding line	6
P_AMS_RCG0232	C413 = AP	FRANCE	Pisum sativum	FIELD PEA	WINTER	breeding line	6
P_AMS_RCG0637	P1259		Pisum sativum				7
P_AMS_RCG0912	DP	FRANCE	Pisum sativum	FODDER PEA	WINTER	germplasm	7
P_AMS_RCG0920	PISUM SATIVUM-ETHIOPIA JI174	ETHIOPIA	Pisum sativum			landrace	2
P_AMS_RCG1289	MERCURE	FRANCE	Pisum sativum	FIELD PEA	WINTER	cultivar	6
P_AMS_RCG1390	GA91H4	FRANCE	Pisum sativum	FIELD PEA	WINTER	cultivar	6
P_AMS_RCL0826	PISUM ELATIUS JI261	TURKEY	Pisum sativum subsp elatius		SPRING	semi-natural/wild	5
P_AMS_VCC0001	100	FRANCE	Pisum sativum	GARDEN PEA	WINTER	breeding line	2
P_AMS_VCC0161	CF 100 = GP	FRANCE	Pisum sativum	FIELD PEA	WINTER	breeding line	7
P_AMS_VCL0002	ALASKA	USA	Pisum sativum	GARDEN PEA	SPRING	cultivar	2
P_AMS_VCL0042	CHEMIN LONG	FRANCE	Pisum sativum	GARDEN PEA	SPRING	cultivar	2
P_AMS_VCL0045	CLAMART HATIF	FRANCE	Pisum sativum	GARDEN PEA	SPRING	cultivar	2
P_AMS_VCL0075	FIN DE LA BIEVRE	FRANCE	Pisum sativum	GARDEN PEA	SPRING	cultivar	2
P_AMS_VCL0095	HATIVER	NETHERLANDS	Pisum sativum	GARDEN PEA	WINTER	cultivar	6
P_AMS_VCL0133	MERVEILLE D'ETAMPES	FRANCE	Pisum sativum	GARDEN PEA	SPRING	cultivar	2
P_AMS_VCL0137	MICHAUX DE PARIS	NETHERLANDS	Pisum sativum	GARDEN PEA	SPRING	cultivar	2
P_AMS_VCL0242	AURALIA	GERMANY	Pisum sativum	GARDEN PEA	SPRING	cultivar	2
P_AMS_VCR0037	CHAMPION D'ANGLETERRE	UNITED KINGDOM	Pisum sativum	GARDEN PEA	SPRING	cultivar	2
P_AMS_VCR0097	GLACIER	USA	Pisum sativum	GARDEN PEA	SPRING	cultivar	7
P_AMS_VCR0117	KEBBY	NETHERLANDS	Pisum sativum	GARDEN PEA	SPRING	cultivar	2
P_AMS_VCV4888	SPARTANETS	RUSSIA	Pisum sativum	FODDER PEA	SPRING	cultivar	3
P_AMS_VFB0015	LISA	GERMANY	Pisum sativum	FODDER PEA	SPRING	cultivar	3
P_AMS_VFB0016	LIVIOLETTA	GERMANY	Pisum sativum	FODDER PEA	SPRING	cultivar	2
P_AMS_VFB0018	NFG KRUPP PELUSCHKE	GERMANY	Pisum sativum	FODDER PEA	SPRING	cultivar	2
P_AMS_VFB0031	DESIREE	NETHERLANDS	Pisum sativum	FODDER PEA	SPRING	cultivar	2
P_AMS_VFD0001	ASSAS	FRANCE	Pisum sativum	FODDER PEA	WINTER	landrace	7
P_AMS_VFD0008	COTE D'OR	FRANCE	Pisum sativum	FODDER PEA	WINTER	landrace	7
P_AMS_VFD0011	ENGLISH	UNITED KINGDOM	Pisum sativum	FODDER PEA		breeding line	2
P_AMS_VFD0013	FENN	USA (ID)	Pisum sativum	FODDER PEA	WINTER	cultivar	7
P_AMS_VFD0019	IREGI SARGA	HUNGARY	Pisum sativum	FODDER PEA	WINTER	cultivar	2
P_AMS_VFD0024	MOROZOUSTOICHIVYL	GEORGIA	Pisum sativum		WINTER		7
P_AMS_VFD0041	OSZI TKB	HUNGARY	Pisum sativum	FODDER PEA	WINTER	cultivar	7
P_AMS_VFD0045	PIVER	FRANCE	Pisum sativum	FODDER PEA		cultivar	7
P_AMS_VFD0056	ROSABLENDE	GERMANY	Pisum sativum	FODDER PEA	SPRING	cultivar	4
P_AMS_VFD0073	TASMANIE	AUSTRALIA	Pisum sativum				2
P_AMS_VFD0084	KIRIN 40	CHINA	Pisum sativum	MANGETOUT	SPRING	cultivar	2
P_AMS_VFD0090	BLIXT 157	SWEDEN	Pisum sativum	FODDER PEA	WINTER	breeding line	7
P_AMS_VFD0091	BLIXT 195	SWEDEN	Pisum sativum	FODDER PEA	WINTER	germplasm	7
P_AMS_VFD0094	HOLLY 2	HUNGARY	Pisum sativum	FODDER PEA	WINTER	breeding line	7
P_AMS_VFD0095	HOLLY 6	HUNGARY	Pisum sativum	FODDER PEA	WINTER	breeding line	7
P_AMS_VFD0098	MUENCHENER BANATER WINTERERBSE	GERMANY	Pisum sativum	FODDER PEA	WINTER	landrace	7
P_AMS_VFD0101	TOPOLIANSKI		Pisum sativum	FODDER PEA	WINTER	landrace	7
P_AMS_VFD0106	MELROSE	USA	Pisum sativum	FODDER PEA	WINTER	cultivar	7
P_AMS_VFD0110	BLACK SEEDED		Pisum sativum	FODDER PEA	WINTER		7
P_AMS_VFD0114	CUZCO 1	PERU	Pisum sativum	GARDEN PEA		landrace	2
P_AMS_VFD0122	BEAN PEA	USA	Pisum sativum			cultivar	2
P_AMS_VFD0165	HOLLY 3	HUNGARY	Pisum sativum	FODDER PEA	WINTER	breeding line	7
P_AMS_VFD0167	HOLLY 7	HUNGARY	Pisum sativum	FODDER PEA	WINTER	breeding line	7
P_AMS_VFD0168	HOLLY 8	HUNGARY	Pisum sativum	FODDER PEA	WINTER	breeding line	7
P_AMS_VFD0169	HOLLY 11	HUNGARY	Pisum sativum	FODDER PEA	WINTER	landrace	7
P_AMS_VFD0172	HOLLY 17	HUNGARY	Pisum sativum	FODDER PEA	WINTER	breeding line	7
P_AMS_VFD0175	POL 6806		Pisum sativum	FODDER PEA	WINTER		2
P_AMS_VFD0194	HOLLY 9	HUNGARY	Pisum sativum	FODDER PEA	WINTER	breeding line	7
P_AMS_VFD0198	PICAR	FRANCE	Pisum sativum	FODDER PEA	WINTER	landrace	7
P_AMS_VFD0216	PISUM FULVUM JI849	ISRAEL	Pisum fulvum			wild	5
P_AMS_VKL0001	ALASKOR	FRANCE	Pisum sativum	GARDEN PEA	SPRING	cultivar	6
P_AMS_VKL0073	PETIT PROVENCAL	UNITED KINGDOM	Pisum sativum	GARDEN PEA	SPRING	cultivar	2
P_AMS_VKL0076	PLEIN LE PANIER	UNITED KINGDOM	Pisum sativum	GARDEN PEA	SPRING	cultivar	2
P_AMS_VKL0099	SERPETTE D'AUVERGNE	FRANCE	Pisum sativum	GARDEN PEA	SPRING	cultivar	2
P_AMS_VKL0141	ARAVIS	FRANCE	Pisum sativum	FIELD PEA	WINTER	cultivar	6
P_AMS_VKL0164	NEVE	FRANCE	Pisum sativum	FIELD PEA	WINTER	cultivar	2
P_AMS_VKL0176	ICEBERG	FRANCE	Pisum sativum	FIELD PEA	WINTER	cultivar	6
P_AMS_VKR0061	RIDCOVERT	FRANCE	Pisum sativum	GARDEN PEA	SPRING	cultivar	2
P_AMS_VKR0071	TELEPHONE A RAMES	UNITED KINGDOM	Pisum sativum	GARDEN PEA	SPRING	landrace	2
P_AMS_VMB0005	CAROUBY DE MAUSSANE	FRANCE	Pisum sativum	MANGETOUT	SPRING	cultivar	2
P_AMS_VMB0008	CORNE DE BELIER	FRANCE	Pisum sativum	MANGETOUT	SPRING	cultivar	2
P_AMS_VSD0004	NEPAL A	NEPAL	Pisum sativum	FODDER PEA		landrace	1
P_AMS_VSD0006	HAITI COLORE	HAITI	Pisum sativum	FODDER PEA		landrace	2
P_AMS_VSD0021	AFGHANISTAN ASIATICUM	AFGHANISTAN	Pisum sativum subsp asiaticum	FODDER PEA		landrace	1
P_AMS_VSD0034	ABYSSINICUM VAVILOVANIUM	ETHIOPIA	Pisum sativum subsp abyssinicum	FODDER PEA		landrace	5
P_AMS_VSD0036	CAPSICUM	AZERBAIDJAN	Pisum sativum subsp elatius	FODDER PEA		landrace	2
P_AMS_VSD0060	BINGEFORS	SWEDEN	Pisum sativum	FODDER PEA		breeding line	2
P_AMS_VSD0082	CLAUSE H4	FRANCE	Pisum sativum	FODDER PEA	SPRING	breeding line	7
P_AMS_VSD0101	POIS IRANIEN 57 B	IRAN					2
P_AMS_VVR0040	MISTRAL	FRANCE	Pisum sativum	FIELD PEA	WINTER	cultivar	6
P_AMS_VVR0042	MONITOR	FRANCE	Pisum sativum	FIELD PEA	WINTER	cultivar	2

### Sheet:  Supplementary Table 2
Supplementary Table 2: Sequencing reads Statistics per accession
Accession code	Number of Read Sequences	Number of Reads with Unique Alignment	Percentage of Unique Alignment Reads	Number of Reads withno Duplication	Percentage of Reads with no Duplication
P_AMS_DCG0010	32557386	30835255	94.7105	26315051	80.8267
P_AMS_DCG0017	41830662	40324078	96.3984	35228278	84.2164
P_AMS_DCG0027	23320826	22436358	96.2074	20173045	86.5023
P_AMS_DCG0033	29762012	28024904	94.1633	22879854	76.876
P_AMS_DCG0106	32574722	30654986	94.1067	25768975	79.1073
P_AMS_DCG0112	27970508	26274264	93.9356	22820110	81.5863
P_AMS_DCG0124	44239776	42891661	96.9527	38350906	86.6887
P_AMS_DCG0126	35977714	34475354	95.8242	29280849	81.3861
P_AMS_DCG0140	32714334	31420415	96.0448	27331398	83.5456
P_AMS_DCG0142	32291694	31036219	96.1121	27738390	85.8995
P_AMS_DCG0152	44121862	42454299	96.2206	37489188	84.9674
P_AMS_DCG0173	50764788	49157343	96.8335	43230222	85.1579
P_AMS_DCG0181	28823374	27807253	96.4747	24364656	84.5309
P_AMS_DCG0182	56044072	54615002	97.4501	45846466	81.8043
P_AMS_DCG0203	50619990	49468901	97.726	43083942	85.1125
P_AMS_DCG0208	8544747642	8268306438	96.5957087	7092768635	82.9069
P_AMS_DCG0225	27544510	26696586	96.9216	23151321	84.0506
P_AMS_DCG0227	52064962	50830189	97.6284	42418355	81.472
P_AMS_DCG0228	17308878	16330404	94.347	13957953	80.6404
P_AMS_DCG0229	48590926	47159812	97.0548	37196614	76.5505
P_AMS_DCG0230	52704212	51565051	97.8386	43341870	82.2361
P_AMS_DCG0233	47603032	46343942	97.355	38798923	81.5052
P_AMS_DCG0249	24169920	23103970	95.5898	18806948	77.8114
P_AMS_DCG0251	58817480	57803920	98.2768	47557464	80.856
P_AMS_DCG0253	41235724	40462598	98.1251	36299732	88.0298
P_AMS_DCG0259	46292870	44668854	96.4919	37995563	82.0765
P_AMS_DCG0261	26019598	24350477	93.5851	20528954	78.898
P_AMS_DCG0264	28803960	27628325	95.9185	24740520	85.8928
P_AMS_DCG0267	53693222	51980594	96.8103	45536949	84.8095
P_AMS_DCG0268	39592600	38056736	96.1208	32656576	82.4815
P_AMS_DCG0272	46294548	44792995	96.7565	37748068	81.5389
P_AMS_DCG0306	40331742	38471852	95.3885	32280849	80.0383
P_AMS_DCG0307	36886742	35216566	95.4722	29409494	79.7292
P_AMS_DCG0309	33091724	31283918	94.537	26052535	78.7282
P_AMS_DCG0314	28505534	27242084	95.5677	23443612	82.2423
P_AMS_DCG0322	46607228	45083555	96.7308	39252038	84.2188
P_AMS_DCG0347	26300520	25693341	97.6914	22843452	86.8555
P_AMS_DCG0353	38795660	37812477	97.4657	33905726	87.3957
P_AMS_DCG0354	20675580	19947943	96.4807	17535236	84.8113
P_AMS_DCG0362	30456698	29700218	97.5162	26915340	88.3725
P_AMS_DCG0363	36077658	35266126	97.7506	31914627	88.4609
P_AMS_DCG0390	29910152	29212673	97.6681	25370434	84.8222
P_AMS_DCG0399	27934532	27280264	97.6579	24249963	86.81
P_AMS_DCG0400	24801876	24069474	97.047	21360458	86.1244
P_AMS_DCG0403	31881070	31056039	97.4122	27437847	86.0631
P_AMS_DCG0411	33985868	33252688	97.8427	30015475	88.3175
P_AMS_DCG0412	19940412	19328411	96.9309	17413836	87.3294
P_AMS_DCG0413	31697810	31031657	97.8984	27780810	87.6427
P_AMS_DCG0417	30197984	28618201	94.7686	24817761	82.1835
P_AMS_DCG0420	40156122	38845659	96.7366	34434812	85.7523
P_AMS_DCG0421	37179462	35889862	96.5314	31938015	85.9023
P_AMS_DCG0422	35309548	33919359	96.0629	29791386	84.372
P_AMS_DCG0423	42027918	40672241	96.7743	36308348	86.391
P_AMS_DCG0425	20164726	18794465	93.2047	16683890	82.738
P_AMS_DCG0426	29717962	28227299	94.984	25003702	84.1367
P_AMS_DCG0427	43089574	41539180	96.4019	37051059	85.9861
P_AMS_DCG0428	35939984	34701977	96.5553	31700518	88.204
P_AMS_DCG0429	36674348	35406861	96.5439	32244459	87.921
P_AMS_DCG0430	22079580	20456840	92.6505	17841731	80.8065
P_AMS_DCG0432	28728426	27318371	95.0918	23522576	81.8791
P_AMS_DCG0433	28460252	27344257	96.0788	23427347	82.316
P_AMS_DCG0434	31640288	29869613	94.4037	24746051	78.2106
P_AMS_DCG0435	35755120	34708217	97.072	26819371	75.0085
P_AMS_DCG0436	61471772	59594188	96.9456	50249568	81.7441
P_AMS_DCG0438	37022150	35925202	97.037	30612843	82.6879
P_AMS_DCG0439	54784936	53294886	97.2802	43536109	79.4673
P_AMS_DCG0443	23200046	22282415	96.0447	18870962	81.3402
P_AMS_DCG0444	22381940	21040097	94.0048	16049943	71.7093
P_AMS_DCG0446	28543620	27784556	97.3407	21358066	74.8261
P_AMS_DCG0449	44610752	43326161	97.1204	35128774	78.7451
P_AMS_DCG0454	48999490	47351646	96.637	40893085	83.4561
P_AMS_DCG0455	55252824	53609845	97.0264	43649932	79.0004
P_AMS_DCG0460	43339410	42183798	97.3336	37059800	85.5106
P_AMS_DCG0462	23973912	22920688	95.6068	19250571	80.298
P_AMS_DCG0464	48186142	47149990	97.8497	40557820	84.1691
P_AMS_DCG0466	29133142	28331283	97.2476	25276075	86.7606
P_AMS_DCG0472	39079774	37931718	97.0623	32265652	82.5636
P_AMS_DCG0473	33007536	32056997	97.1202	27639840	83.738
P_AMS_DCG0474	30954662	29895970	96.5799	25217394	81.4656
P_AMS_DCG0518	42742910	41614663	97.3604	35179220	82.3042
P_AMS_DCG0522	43237544	42200887	97.6024	37128748	85.8715
P_AMS_DCG0525	41288154	40188426	97.3365	33719749	81.6693
P_AMS_DCG0527	27623892	26763878	96.8867	21981982	79.576
P_AMS_DCG0542	33346850	32360169	97.0412	27183208	81.5166
P_AMS_DCG0543	35488476	34709447	97.8048	30672591	86.4297
P_AMS_DCG0546	40674062	39582984	97.3175	34128439	83.9071
P_AMS_DCG0557	25044330	22946226	91.6224	16419466	65.5616
P_AMS_DCG0559	34644862	33666430	97.1758	29098520	83.9909
P_AMS_DCG0566	41152572	40211040	97.7121	35113396	85.3249
P_AMS_DCG0570	41187390	39770962	96.561	35043290	85.0826
P_AMS_DCG0573	45456528	43691000	96.116	38517521	84.7349
P_AMS_DCG0576	42389504	41324093	97.4866	35988315	84.8991
P_AMS_DCG0577	39779858	38859528	97.6864	33510935	84.241
P_AMS_DCG0578	40927606	39970278	97.6609	35153506	85.8919
P_AMS_DCG0584	30163100	29347638	97.2965	26081677	86.4688
P_AMS_DCG0594	31886102	31040570	97.3483	26516602	83.1604
P_AMS_DCG0631	27230240	26007754	95.5106	21861941	80.2855
P_AMS_DCG0632	23239754	22009026	94.7042	17862825	76.8632
P_AMS_DCG0646	26203562	24586986	93.8307	20052567	76.5261
P_AMS_DCG0647	42759044	41635258	97.3718	34480777	80.6397
P_AMS_DCG0648	52084042	50726380	97.3933	43756391	84.0111
P_AMS_DCG0649	36536010	35419416	96.9439	30825581	84.3704
P_AMS_DCG0650	42913480	41752302	97.2941	36013869	83.922
P_AMS_DCG0651	34868772	33636126	96.4649	28239644	80.9884
P_AMS_DCG0652	39048420	37886797	97.0252	32959187	84.4059
P_AMS_DCG0653	39668968	38700285	97.5581	34262082	86.37
P_AMS_DCG0654	42891810	41657055	97.1212	35689757	83.2088
P_AMS_DCG0655	36291942	35005376	96.455	29878650	82.3286
P_AMS_DCG0656	33351986	32532415	97.5427	28374448	85.0757
P_AMS_DCG0657	45915352	44818136	97.6104	37642481	81.9823
P_AMS_DCG0658	35683796	34655446	97.1182	29025982	81.3422
P_AMS_DCG0659	28672158	27215321	94.919	21422291	74.7146
P_AMS_DCG0660	27454628	26713317	97.2999	23046938	83.9455
P_AMS_DCG0661	36571440	35649752	97.4798	28883577	78.9785
P_AMS_DCG0662	25817534	25133446	97.3503	22159688	85.8319
P_AMS_DCG0663	48116686	46954353	97.5843	38602117	80.2261
P_AMS_DCG0664	40477310	39509759	97.6096	32948715	81.4005
P_AMS_DCG0665	48504842	47365971	97.652	33916858	69.9247
P_AMS_DCG0666	34892800	34018571	97.4945	29292802	83.9508
P_AMS_DCG0667	30295002	29023991	95.8046	22801877	75.2661
P_AMS_DCG0668	38222014	37317822	97.6344	32493758	85.0132
P_AMS_DCG0669	21986160	20909517	95.1031	17087791	77.7207
P_AMS_DCG0670	38848720	37966974	97.7303	32504086	83.6684
P_AMS_DCG0671	26676702	25938608	97.2332	23004251	86.2335
P_AMS_DCG0672	42114310	41157013	97.7269	35646146	84.6414
P_AMS_DCG0673	35405978	34590928	97.698	29737932	83.9913
P_AMS_DCG0674	36344286	35460414	97.5681	30525195	83.989
P_AMS_DCG0675	34633692	33660701	97.1906	28643714	82.7048
P_AMS_DCG0676	35674768	34813618	97.5861	30059116	84.2588
P_AMS_DCG0677	37733774	36748784	97.3896	31391812	83.1929
P_AMS_DCG0678	21499492	20418374	94.9714	16351295	76.0543
P_AMS_DCG0679	33144982	32291212	97.4241	27933470	84.2766
P_AMS_DCG0680	34150424	33202697	97.2248	28917556	84.677
P_AMS_DCG0681	20939498	19671205	93.9431	16003754	76.4285
P_AMS_DCG0682	17713478	16902970	95.4243	14681885	82.8854
P_AMS_DCG0683	19527842	18487509	94.6726	15640267	80.0921
P_AMS_DCG0690	31698432	30853866	97.3356	27080770	85.4325
P_AMS_DCG0691	34039602	33122196	97.3049	29061836	85.3765
P_AMS_DTP0001	30863158	29669122	96.1312	24735124	80.1445
P_AMS_DTP0002	36793896	35858258	97.4571	31285825	85.0299
P_AMS_DTP0003	31272846	30185370	96.5226	25009904	79.9732
P_AMS_DTP0038	34978408	34131754	97.5795	29892931	85.4611
P_AMS_MCB0100	24119064	23368992	96.8901	20666630	85.6859
P_AMS_MCB0101	38733778	37687757	97.2995	33040482	85.3015
P_AMS_MCG0042	51591972	50386709	97.6639	43610947	84.5305
P_AMS_MCG0048	47563262	46460659	97.6818	40501714	85.1534
P_AMS_MCG0049	43988616	42886851	97.4953	36442340	82.8449
P_AMS_MCG0128	29739026	28616712	96.2261	24250689	81.545
P_AMS_MCG0129	42193064	41224940	97.7055	35983712	85.2835
P_AMS_MCG0183	45398346	44416099	97.8364	39558174	87.1357
P_AMS_MGS0004	33663028	32248610	95.7983	27502513	81.6995
P_AMS_MGS0092	55709356	54420154	97.6858	46752787	83.9227
P_AMS_MGS0093	32490488	31317985	96.3912	26023868	80.0969
P_AMS_MGS0094	43635810	42583902	97.5893	38016419	87.1221
P_AMS_MGS0390	45831184	44917901	98.0073	38079959	83.0874
P_AMS_MGS0647	46108440	45155482	97.9332	39252077	85.1299
P_AMS_MGS0981	23663362	22987057	97.142	20830002	88.0264
P_AMS_MGS1070	37576236	36636445	97.499	33376174	88.8226
P_AMS_MGS1088	31066430	30087550	96.8491	27018747	86.9709
P_AMS_MGS1089	44247724	43099872	97.4059	38881930	87.8733
P_AMS_MGS1091	27913588	27221440	97.5204	25003841	89.5759
P_AMS_RCG0228	31593208	30657297	97.0376	26955896	85.3218
P_AMS_RCG0230	9432524	9198113	97.5149	8809671	93.3968
P_AMS_RCG0231	27782608	26872825	96.7254	23282545	83.8026
P_AMS_RCG0232	35422584	34514295	97.4358	31073261	87.7216
P_AMS_RCG0637	27007246	26094787	96.6214	22638024	83.822
P_AMS_RCG0912	27356800	26335448	96.2666	23398783	85.5319
P_AMS_RCG0920	39044268	38052673	97.4603	33871981	86.7528
P_AMS_RCG1289	34929638	34142960	97.7478	29705024	85.0425
P_AMS_RCG1390	24478074	23690758	96.7836	19674177	80.3747
P_AMS_RCL0826	33126832	32055016	96.7645	28366489	85.6299
P_AMS_VCC0001	28437552	27864378	97.9844	25191048	88.5837
P_AMS_VCC0161	35901050	35014941	97.5318	29984730	83.5205
P_AMS_VCL0002	38789110	38051700	98.0989	33141309	85.4397
P_AMS_VCL0042	40091742	39305982	98.0401	33938815	84.6529
P_AMS_VCL0045	29996078	29194194	97.3267	24615941	82.0639
P_AMS_VCL0075	23531274	22766428	96.7497	18485522	78.5573
P_AMS_VCL0095	32626904	31754005	97.3246	26633456	81.6304
P_AMS_VCL0133	42649512	41732524	97.8499	34752820	81.4847
P_AMS_VCL0137	30772196	30067287	97.7093	25642581	83.3304
P_AMS_VCL0242	32183564	31313042	97.2951	27416764	85.1887
P_AMS_VCR0037	44119442	43173563	97.8561	36995916	83.854
P_AMS_VCR0097	45574552	44524180	97.6953	39301347	86.2353
P_AMS_VCR0117	42435518	41580503	97.9851	36391234	85.7565
P_AMS_VCV4888	29479440	28477567	96.6015	24373001	82.678
P_AMS_VFB0015	40084360	39170639	97.7205	34413043	85.8515
P_AMS_VFB0016	33914732	32768777	96.6211	27435829	80.8965
P_AMS_VFB0018	19208440	18370246	95.6363	15022033	78.2054
P_AMS_VFB0031	30150514	29270404	97.0809	24017296	79.658
P_AMS_VFD0001	35476898	34617351	97.5772	29999052	84.5594
P_AMS_VFD0008	17252542	16508806	95.6891	14057794	81.4825
P_AMS_VFD0011	40880656	39933666	97.6835	34656192	84.7741
P_AMS_VFD0013	56042880	54148976	96.6206	45275176	80.7867
P_AMS_VFD0019	49777646	48124447	96.6788	39412131	79.1764
P_AMS_VFD0024	41235764	39837094	96.6081	33780049	81.9193
P_AMS_VFD0041	57564662	55678726	96.7238	45585720	79.1905
P_AMS_VFD0045	57517714	55570269	96.6142	46576063	80.9769
P_AMS_VFD0056	49964770	48205454	96.4789	40330107	80.7171
P_AMS_VFD0073	28489902	26476354	92.9324	21706783	76.1911
P_AMS_VFD0084	42393932	40443894	95.4002	32493857	76.6474
P_AMS_VFD0090	30376002	28296118	93.1529	23288535	76.6675
P_AMS_VFD0091	39133854	37295857	95.3033	31354624	80.1215
P_AMS_VFD0094	31218316	29285113	93.8075	22853676	73.206
P_AMS_VFD0095	22466240	21642711	96.3344	18826070	83.7972
P_AMS_VFD0098	54135766	52030859	96.1118	46171868	85.289
P_AMS_VFD0101	26883070	25055824	93.203	22112678	82.255
P_AMS_VFD0106	59205224	56814731	95.9624	50056517	84.5475
P_AMS_VFD0110	14404464	13297154	92.3127	11872943	82.4254
P_AMS_VFD0114	34469278	32982429	95.6865	28237921	81.922
P_AMS_VFD0122	22149106	21121840	95.362	19212307	86.7408
P_AMS_VFD0165	43942864	42194432	96.0211	36459112	82.9694
P_AMS_VFD0167	19607066	18003584	91.8219	15161656	77.3275
P_AMS_VFD0168	15980634	14836100	92.838	12598191	78.8341
P_AMS_VFD0169	40524866	38954592	96.1252	35807430	88.3592
P_AMS_VFD0172	28315882	26556234	93.7857	22965551	81.1048
P_AMS_VFD0175	35699266	34681271	97.1484	30584396	85.6723
P_AMS_VFD0194	38666968	37574836	97.1755	32391960	83.7717
P_AMS_VFD0198	18736062	17636981	94.1339	14707008	78.4957
P_AMS_VFD0216	27743640	26687595	96.1936	24697981	89.0221
P_AMS_VKL0001	35559676	34704980	97.5964	30137180	84.751
P_AMS_VKL0073	33876982	33014107	97.4529	28809888	85.0427
P_AMS_VKL0076	45741034	44657484	97.6311	38409910	83.9725
P_AMS_VKL0099	46381046	45212328	97.4802	39562255	85.2983
P_AMS_VKL0141	28336198	27249583	96.1653	23691001	83.6068
P_AMS_VKL0164	45087600	43983345	97.5509	37808662	83.856
P_AMS_VKL0176	24859602	23967983	96.4134	20651296	83.0717
P_AMS_VKR0061	26424214	25534349	96.6324	21729439	82.2331
P_AMS_VKR0071	36967752	36058667	97.5409	30817112	83.3621
P_AMS_VMB0005	50733104	49597783	97.7622	42172345	83.1259
P_AMS_VMB0008	24630976	23505055	95.4288	19963532	81.0505
P_AMS_VSD0004	23910768	22758510	95.181	19632018	82.1053
P_AMS_VSD0006	44806816	43708383	97.5485	37320593	83.2922
P_AMS_VSD0021	39254140	38111016	97.0879	32711190	83.3318
P_AMS_VSD0034	40494768	39137267	96.6477	33624154	83.0333
P_AMS_VSD0036	39432356	38434534	97.4695	32992414	83.6684
P_AMS_VSD0060	26925690	25740498	95.5983	21139232	78.5095
P_AMS_VSD0082	37994214	37005919	97.3988	31595096	83.1577
P_AMS_VSD0101	29877304	29106617	97.4205	25321696	84.7523
P_AMS_VVR0040	17448520	16974776	97.2849	13175562	75.5111
P_AMS_VVR0042	27082304	26359907	97.3326	22930361	84.6692

### Sheet:  Supplementary Table 3
Supplementary Table3: Statistics per accession for the total 2,285,342 SNP variants
Accession code	Number of homozygous positions identical to the reference sequence	Number of homozygous variant positions	Number of heterozygous positions	Number of transitions (if variant)	Number of Transversions (if variant)	Sequencing average depth	Number of SNPs specific from the accession (Singletons)	Number of positions with missing data
P_AMS_DCG0010	1599556	180742	66459	158847	88354	30.3	92	438585
P_AMS_DCG0017	1829161	220675	18677	153531	85821	44	197	216829
P_AMS_DCG0027	1725362	142568	13345	100328	55585	24.9	211	404067
P_AMS_DCG0033	1654360	224732	20514	157648	87598	25.3	690	385736
P_AMS_DCG0106	1812406	133716	12274	93657	52333	28.7	90	326946
P_AMS_DCG0112	1730817	141138	13179	99428	54889	25.4	38	400208
P_AMS_DCG0124	1896250	199196	16437	137331	78302	49.2	94	173459
P_AMS_DCG0126	1796145	165006	14677	115348	64335	35.6	87	309514
P_AMS_DCG0140	1786968	168904	15087	118187	65804	33.6	95	314383
P_AMS_DCG0142	1817929	162079	15513	114006	63586	34.4	141	289821
P_AMS_DCG0152	1649699	368903	25556	252132	142327	45.7	6305	241184
P_AMS_DCG0173	1802613	283113	25144	196360	111897	54.6	2554	174472
P_AMS_DCG0181	1753923	140934	13915	99591	55258	30.4	71	376570
P_AMS_DCG0182	1871263	239300	18851	164474	93677	59.3	763	155928
P_AMS_DCG0203	1861189	248206	18884	170284	96806	56.5	3494	157063
P_AMS_DCG0208	1886825	219464	14923	148768	85619	57.9	1227	164130
P_AMS_DCG0225	1772908	182365	15975	127594	70746	29.5	12	314094
P_AMS_DCG0227	1885445	239590	19083	164936	93737	55.4	580	141224
P_AMS_DCG0228	1456439	132007	34962	108008	58961	15.1	20	661934
P_AMS_DCG0229	1882597	203457	17083	141083	79457	47.5	234	182205
P_AMS_DCG0230	1938161	195691	16253	135014	76930	57.5	302	135237
P_AMS_DCG0233	1785944	254791	37010	186379	105422	49.5	337	207597
P_AMS_DCG0249	1660277	107111	12598	77194	42515	22.1	114	505356
P_AMS_DCG0251	2200713	121	3123	2216	1028	64.6	1	81385
P_AMS_DCG0253	1917732	125495	59413	117388	67520	47	393	182702
P_AMS_DCG0259	1711023	118593	271969	248562	142000	47.2	2240	183757
P_AMS_DCG0261	1354224	81265	280738	232854	129149	21.4	8962	569115
P_AMS_DCG0264	1633221	85867	207643	188405	105105	30.1	653	358611
P_AMS_DCG0267	1856224	201988	41085	154962	88111	57.2	977	186045
P_AMS_DCG0268	1815010	198313	19407	139630	78090	40.1	1112	252612
P_AMS_DCG0272	1912296	186860	17567	130554	73873	47.7	251	168619
P_AMS_DCG0306	1765708	151183	47454	127384	71253	38	91	320997
P_AMS_DCG0307	1716735	119253	117899	152096	85056	34.4	550	331455
P_AMS_DCG0309	1625385	139438	50241	122036	67643	29.3	358	470278
P_AMS_DCG0314	1722902	174142	17948	123229	68861	28	387	370350
P_AMS_DCG0322	1857831	230471	17849	158235	90085	49.6	800	179191
P_AMS_DCG0347	1682401	57497	206883	169541	94839	29.2	257	338561
P_AMS_DCG0353	1696143	322117	25659	222221	125555	43.3	10980	241423
P_AMS_DCG0354	1532647	97480	82027	115540	63967	21.1	320	573188
P_AMS_DCG0362	1807748	181646	17561	127939	71268	35	21	278387
P_AMS_DCG0363	1855685	203937	18469	142338	80068	42	39	207251
P_AMS_DCG0390	1833746	182227	15278	126709	70796	33.1	53	254091
P_AMS_DCG0399	1824327	163331	21575	118720	66186	31.7	9	276109
P_AMS_DCG0400	1751003	142408	13015	100094	55329	27.3	40	378916
P_AMS_DCG0403	1815583	142629	59023	129312	72340	35.6	150	268107
P_AMS_DCG0411	1851456	204358	20822	143789	81391	39.6	64	208706
P_AMS_DCG0412	1669853	154410	27391	116937	64864	21.9	13	433688
P_AMS_DCG0413	1850943	198440	16524	137286	77678	36.7	59	219435
P_AMS_DCG0417	1784655	126608	26776	98544	54840	29	39	347303
P_AMS_DCG0420	1875085	208391	15367	142486	81272	44.3	202	186499
P_AMS_DCG0421	1822208	224507	19835	155738	88604	40.6	230	218792
P_AMS_DCG0422	1866431	169986	14261	117612	66635	37.5	42	234664
P_AMS_DCG0423	1851575	231953	17262	158485	90730	46.6	145	184552
P_AMS_DCG0425	1207113	42746	240404	181699	101451	17.6	730	795079
P_AMS_DCG0426	1641589	215747	16984	149070	83661	30	54	411022
P_AMS_DCG0427	1781063	276431	23040	190735	108736	46.8	336	204808
P_AMS_DCG0428	1704432	168480	154261	205240	117501	39.8	102	258169
P_AMS_DCG0429	1815661	236432	23020	165158	94294	41.1	84	210229
P_AMS_DCG0430	1459300	134809	16354	97230	53933	18.8	23	674879
P_AMS_DCG0432	1677798	182539	29515	136001	76053	27.8	27	395490
P_AMS_DCG0433	1771573	167959	14220	116658	65521	29.1	41	331590
P_AMS_DCG0434	1523713	81058	244060	207912	117206	28.1	283	436511
P_AMS_DCG0435	1760966	214420	56063	172070	98413	33.4	229	253893
P_AMS_DCG0436	1816243	295740	19951	200385	115306	64.1	853	153408
P_AMS_DCG0438	1844636	211963	16050	145102	82911	39.4	461	212693
P_AMS_DCG0439	1929577	202827	18805	140771	80861	56.9	231	134133
P_AMS_DCG0443	1726040	130374	13144	92065	51453	23.2	14	415784
P_AMS_DCG0444	1431357	150546	14194	105911	58829	17.5	10	689245
P_AMS_DCG0446	1796831	162844	13411	112572	63683	26.9	137	312256
P_AMS_DCG0449	1640584	75728	379530	288428	166830	44.5	1627	189500
P_AMS_DCG0454	1666607	383200	26131	260375	148956	51.1	6527	209404
P_AMS_DCG0455	1855321	249879	18183	170531	97531	55.9	3437	161959
P_AMS_DCG0460	1753817	211392	111360	204799	117953	47.3	198	208773
P_AMS_DCG0462	1439964	175641	57879	150098	83422	22.2	539	611858
P_AMS_DCG0464	1923232	190320	16538	131381	75477	53.3	822	155252
P_AMS_DCG0466	1837621	161315	16569	113560	64324	32.5	94	269837
P_AMS_DCG0472	1828857	181273	31754	136205	76822	41.3	34	243458
P_AMS_DCG0473	1837204	160377	25065	118560	66882	35.3	46	262696
P_AMS_DCG0474	1694731	98992	89912	120984	67920	31	52	401707
P_AMS_DCG0518	1886571	169854	28575	126505	71924	45.5	170	200342
P_AMS_DCG0522	1908760	193058	17155	133811	76402	48.8	74	166369
P_AMS_DCG0525	1800243	157895	129235	182766	104364	43.4	97	197969
P_AMS_DCG0527	1714886	86576	110471	126470	70577	27.2	19	373409
P_AMS_DCG0542	1859935	165225	21293	119432	67086	34.7	46	238889
P_AMS_DCG0543	1861499	183309	17526	128109	72726	40.6	76	223008
P_AMS_DCG0546	1640604	355996	36373	250330	142039	42.7	45671	252369
P_AMS_DCG0557	1245284	122794	108941	149249	82486	14.6	35919	808323
P_AMS_DCG0559	1729394	183776	80567	168646	95697	36.8	146	291605
P_AMS_DCG0566	1869767	191034	18302	133539	75797	46.1	630	206239
P_AMS_DCG0570	1313458	597780	30941	395940	232781	39.4	98845	343163
P_AMS_DCG0573	1308955	555331	52780	383613	224498	41.5	94974	368276
P_AMS_DCG0576	1701667	245276	65450	198268	112458	45.5	7746	272949
P_AMS_DCG0577	1635086	115205	325403	280043	160565	43.5	6097	209648
P_AMS_DCG0578	1799733	283637	20202	192840	110999	45.8	433	181770
P_AMS_DCG0584	1581065	284793	101521	246625	139689	32.9	2543	317963
P_AMS_DCG0594	1853638	164526	21891	119366	67051	34.5	142	245287
P_AMS_DCG0631	1675445	136079	24708	103031	57756	26.2	60	449110
P_AMS_DCG0632	1518058	89032	58144	94418	52758	20.1	38	620108
P_AMS_DCG0646	1619911	105043	17021	78272	43792	21.7	43	543367
P_AMS_DCG0647	1853402	232090	18671	159777	90984	44.6	192	181179
P_AMS_DCG0648	1891571	235744	18595	161564	92775	56.8	392	139432
P_AMS_DCG0649	1862376	189583	15246	130711	74118	39.5	117	218137
P_AMS_DCG0650	1886011	215282	16201	147292	84191	46.6	180	167848
P_AMS_DCG0651	1835160	192589	15183	132811	74961	35.2	56	242410
P_AMS_DCG0652	1865509	199972	29465	146298	83139	42.3	106	190396
P_AMS_DCG0653	1892490	203931	27620	147044	84507	44.9	209	161301
P_AMS_DCG0654	1849676	246445	18019	168061	96403	45.9	266	171202
P_AMS_DCG0655	1838135	215162	16608	147860	83910	37.3	103	215437
P_AMS_DCG0656	1843993	193783	15548	133611	75720	37.5	122	232018
P_AMS_DCG0657	1807645	174234	85069	164811	94492	49.1	143	218394
P_AMS_DCG0658	1830091	202122	17769	140223	79668	37.7	37	235360
P_AMS_DCG0659	1571899	138717	12693	97480	53930	24.9	67	562033
P_AMS_DCG0660	1783926	190925	26539	138747	78717	30	12	283952
P_AMS_DCG0661	1811872	180915	38098	139853	79160	37.3	52	254457
P_AMS_DCG0662	1797530	185711	13479	127640	71550	28.9	8	288622
P_AMS_DCG0663	1865415	235535	18348	161204	92679	50.9	333	166044
P_AMS_DCG0664	1850512	180229	40702	140402	80529	43.2	89	213899
P_AMS_DCG0665	1881719	218003	24602	154301	88304	43.2	350	161018
P_AMS_DCG0666	1824575	227151	15936	154819	88268	38.5	58	217680
P_AMS_DCG0667	1732326	175562	20219	125641	70140	27.7	27	357235
P_AMS_DCG0668	1932988	168035	19637	119376	68296	42.9	131	164682
P_AMS_DCG0669	1597862	110855	23098	86198	47755	19.5	43	553527
P_AMS_DCG0670	1882965	208148	22642	146506	84284	42.8	241	171587
P_AMS_DCG0671	1797291	177914	16754	124353	70315	29.6	30	293383
P_AMS_DCG0672	1881962	208594	20265	145556	83303	46.8	217	174521
P_AMS_DCG0673	1867800	201221	23918	142831	82308	38.8	157	192403
P_AMS_DCG0674	1675057	83424	302405	244849	140980	39.2	329	224456
P_AMS_DCG0675	1733355	117145	150140	170330	96955	36.1	313	284702
P_AMS_DCG0676	1814293	163363	108674	173346	98691	39.2	486	199012
P_AMS_DCG0677	1829421	238354	21968	165995	94327	40.6	184	195599
P_AMS_DCG0678	1576313	103268	15647	76590	42325	18.4	25	590114
P_AMS_DCG0679	1845195	209724	27516	151378	85862	36.4	63	202907
P_AMS_DCG0680	1864746	193326	16194	133497	76023	37.5	637	211076
P_AMS_DCG0681	1582857	108298	13626	78532	43392	17.3	30	580561
P_AMS_DCG0682	1470338	106629	33488	90204	49913	16.8	566	674887
P_AMS_DCG0683	1535997	109786	17285	81949	45122	17.5	41	622274
P_AMS_DCG0690	1825729	192541	44311	150944	85908	35.3	27	222761
P_AMS_DCG0691	1828555	194055	59038	161203	91890	37.9	53	203694
P_AMS_DTP0001	1756793	173703	19533	123866	69370	30.6	45	335313
P_AMS_DTP0002	1870542	195888	31529	144824	82593	41	57	187383
P_AMS_DTP0003	1834064	149110	30265	115067	64308	31.2	43	271903
P_AMS_DTP0038	1902069	183235	24892	132429	75698	39.6	35	175146
P_AMS_MCB0100	1713242	203246	17686	141715	79217	26.2	709	351168
P_AMS_MCB0101	1775113	261419	51938	199182	114175	42.7	194	196872
P_AMS_MCG0042	1810541	304626	21183	206731	119078	56	581	148992
P_AMS_MCG0048	1764895	189172	119679	195766	113085	51.2	608	211596
P_AMS_MCG0049	1761318	206484	89982	188169	108297	45.8	351	227558
P_AMS_MCG0128	1773170	161784	15274	113601	63457	29.4	310	335114
P_AMS_MCG0129	1862169	236136	17757	161538	92355	46.6	211	169280
P_AMS_MCG0183	1866165	247998	17792	168749	97041	51.5	369	153387
P_AMS_MGS0004	1595266	309958	24231	213528	120661	32.4	1833	355887
P_AMS_MGS0092	1771290	284682	38353	205405	117630	59.2	4444	191017
P_AMS_MGS0093	1679448	260957	42536	193873	109620	31.4	1958	302401
P_AMS_MGS0094	1733866	345024	22439	233004	134459	48.4	17896	184013
P_AMS_MGS0390	1938431	184586	20716	130478	74824	50.2	283	141609
P_AMS_MGS0647	1895709	212322	27759	152402	87679	51.3	1241	149552
P_AMS_MGS0981	1554625	65535	300448	233392	132591	25.7	1684	364734
P_AMS_MGS1070	1895633	206082	17091	142412	80761	43.6	321	166536
P_AMS_MGS1088	1836588	148452	57526	131741	74237	34.4	125	242776
P_AMS_MGS1089	1928566	198104	16471	136794	77781	50.9	322	142201
P_AMS_MGS1091	1897231	165511	13211	113732	64990	32.8	49	209389
P_AMS_RCG0228	1870057	181328	16275	126126	71477	34.7	35	217682
P_AMS_RCG0230	1471055	64539	77103	91335	50307	10.7	7	672645
P_AMS_RCG0231	1808054	148413	52851	129012	72252	29.5	46	276024
P_AMS_RCG0232	1801351	84161	230031	199702	114490	40.5	186	169799
P_AMS_RCG0637	1732855	240024	19280	165871	93433	28.3	110	293183
P_AMS_RCG0912	1706950	229429	19707	159682	89454	28.9	33	329256
P_AMS_RCG0920	1874712	224769	17150	153941	87978	44.1	1019	168711
P_AMS_RCG1289	1857709	211408	17012	145840	82580	38.9	46	199213
P_AMS_RCG1390	1677990	142948	25329	108299	59978	24.1	82	439075
P_AMS_RCL0826	1465247	399858	51880	288071	163667	34	50485	368357
P_AMS_VCC0001	1862194	177312	16856	123899	70269	33.1	89	228980
P_AMS_VCC0161	1803833	208920	28551	151812	85659	38.5	111	244038
P_AMS_VCL0002	1950712	157292	14000	109112	62180	44.1	138	163338
P_AMS_VCL0042	1956253	147533	14895	103258	59170	45	218	166661
P_AMS_VCL0045	1833645	145733	20167	106472	59428	31.5	51	285797
P_AMS_VCL0075	1712138	116716	15356	84736	47336	22.7	169	441132
P_AMS_VCL0095	1824016	144743	23798	107989	60552	34.1	49	292785
P_AMS_VCL0133	1915849	191427	16087	132337	75177	45.6	441	161979
P_AMS_VCL0137	1844634	183764	23584	132269	75079	33.4	783	233360
P_AMS_VCL0242	1840054	150934	18676	108471	61139	35.4	152	275678
P_AMS_VCR0037	1922508	178972	18931	125991	71912	48.8	946	164931
P_AMS_VCR0097	1810021	216829	48721	169158	96392	50.7	197	209771
P_AMS_VCR0117	1955791	162053	14286	112215	64124	48.4	118	153212
P_AMS_VCV4888	1677542	195639	21123	139193	77569	30.3	62	391038
P_AMS_VFB0015	1862631	235162	17439	160438	92163	45.2	843	170110
P_AMS_VFB0016	1645580	59090	219154	178093	100151	33.8	366	361518
P_AMS_VFB0018	1402827	140603	13527	99442	54688	17.4	1272	728385
P_AMS_VFB0031	1792889	163391	14526	114109	63808	30.5	138	314536
P_AMS_VFD0001	1784949	220372	42837	167806	95403	38.6	294	237184
P_AMS_VFD0008	1398555	142930	15967	102500	56397	16.3	26	727890
P_AMS_VFD0011	1672353	100172	318742	266031	152883	44.8	1796	194075
P_AMS_VFD0013	1754890	159132	112764	172908	98988	55.2	138	258556
P_AMS_VFD0019	1911991	171049	13484	117353	67180	49.6	174	188818
P_AMS_VFD0024	1763598	261062	17504	177282	101284	42.3	175	243178
P_AMS_VFD0041	1862426	222440	27256	158670	91026	57.3	296	173220
P_AMS_VFD0045	1704837	89894	297905	246190	141609	57.7	687	192706
P_AMS_VFD0056	1801562	254008	17924	173011	98921	50.1	86	211848
P_AMS_VFD0073	1508236	129789	29797	102502	57084	22.6	88	617520
P_AMS_VFD0084	1806421	158950	12991	110108	61833	38.5	143	306980
P_AMS_VFD0090	1539836	187719	15186	129983	72922	24.9	25	542601
P_AMS_VFD0091	1672292	212478	29762	155043	87197	37	844	370810
P_AMS_VFD0094	1491533	81145	180191	167921	93415	24.4	45	532473
P_AMS_VFD0095Bas	1477923	84225	156462	154626	86061	20.8	113	566732
P_AMS_VFD0098	1698678	119667	295862	263828	151701	57.4	477	171135
P_AMS_VFD0101	1495158	179834	15601	125855	69580	24.2	43	594749
P_AMS_VFD0106	1729736	127144	228916	226711	129349	61	332	199546
P_AMS_VFD0110	1131438	86861	25134	72297	39698	11.6	8	1041909
P_AMS_VFD0114	1826807	192095	15981	132748	75328	34.6	843	250459
P_AMS_VFD0122	1638543	133277	94386	146050	81613	23.1	501	419136
P_AMS_VFD0165	1770452	250722	30247	179206	101763	45	227	233921
P_AMS_VFD0167	1310976	127121	14636	91412	50345	14.9	37	832609
P_AMS_VFD0168	1212811	114777	11946	81858	44865	12.9	48	945808
P_AMS_VFD0169	1572505	83742	371716	289845	165613	43.7	3127	257379
P_AMS_VFD0172	1563387	195556	16257	135954	75859	25.8	41	510142
P_AMS_VFD0175	1701884	115027	166318	179647	101698	38.5	1631	302113
P_AMS_VFD0194	1763471	251937	54601	195306	111232	41.6	179	215333
P_AMS_VFD0198	1315510	100669	71424	111539	60554	15.4	250	797739
P_AMS_VFD0216	1274135	439065	42303	305311	176057	26.7	55802	529839
P_AMS_VKL0001	1984427	73765	14272	56418	31619	39.9	5	212878
P_AMS_VKL0073	1913434	145400	14182	101809	57773	37.8	29	212326
P_AMS_VKL0076	1933276	176485	17167	123327	70325	50.5	198	158414
P_AMS_VKL0099	1902412	162267	30298	122727	69838	51.7	104	190365
P_AMS_VKL0141	1746328	167538	19227	119963	66802	29.3	10	352249
P_AMS_VKL0164	1765768	99496	255755	225520	129731	49.5	405	164323
P_AMS_VKL0176	1707564	158455	15957	111944	62468	25.8	2	403366
P_AMS_VKR0061	1795260	133794	12383	93884	52293	27.4	11	343905
P_AMS_VKR0071	1899077	137000	15777	97565	55212	40.5	29	233488
P_AMS_VMB0005	1901345	204040	15753	139297	80496	55.8	508	164204
P_AMS_VMB0008	1604453	122102	17596	89813	49885	23.7	148	541191
P_AMS_VSD0004	1350833	133681	159896	188670	104907	22.5	1892	640932
P_AMS_VSD0006	1863960	207727	17664	143770	81621	48.9	1594	195991
P_AMS_VSD0021	1731278	283617	21028	194085	110560	41.8	3109	249419
P_AMS_VSD0034	1460534	468158	33349	318751	182756	41.2	113086	323301
P_AMS_VSD0036	1638217	58993	361493	267460	153026	42.7	677	226639
P_AMS_VSD0060	1602438	99388	66446	106724	59110	24.9	84	517070
P_AMS_VSD0082	1766384	265192	18806	181023	102975	40.9	30	234960
P_AMS_VSD0101	1807041	189635	15658	131158	74135	32.9	248	273008
P_AMS_VVR0040	1620432	139644	11888	97926	53606	16.3	15	513378
P_AMS_VVR0042	1653915	88260	165571	163005	90826	29.1	261	377596

### Sheet: Supplementary  Table 4
Supplementary Table 4: SNPeff Statistics on the Exome Capture SNP set
(A) Change rate by chromosome
Chromosome	Length	Changes	Change_rate
1LG6	372165146	276648	1345
2LG1	427597918	233415	1831
3LG5	437560801	246264	1776
4LG4	446350677	290870	1534
5LG3	579269071	385333	1503
6LG2	480417049	313976	1530
7LG7	491380962	339808	1446
(B) Effect by impact
Type	Count	Percent
HIGH	10739	0.00215307
LOW	714171	0.143184
MODERATE	436862	0.0875866
MODIFIER	3825999	0.767076
(C) Count by effects
Type	Count	Percent
3_prime_UTR_variant	506045	0.0996959
5_prime_UTR_premature_start_codon_gain_variant	36573	0.00720524
5_prime_UTR_variant	259230	0.0510709
downstream_gene_variant	840059	0.1655
initiator_codon_variant	90	1.773e-05
intergenic_region	356662	0.070266
intragenic_variant	21	4.14e-06
intron_variant	1365959	0.269107
missense_variant	436862	0.0860661
non_coding_transcript_exon_variant	89346	0.0176021
splice_acceptor_variant	1205	0.0002374
splice_donor_variant	1298	0.00025572
splice_region_variant	89148	0.017563
start_lost	674	0.00013278
stop_gained	5523	0.00108809
stop_lost	2039	0.0004017
stop_retained_variant	1468	0.00028921
synonymous_variant	601345	0.118471
upstream_gene_variant	482340	0.0950258
(D) Count by genomic region
Type	Count	Percent
DOWNSTREAM	840059	0.168424
EXON	1127475	0.226048
INTERGENIC	356662	0.0715073
INTRON	1293175	0.259269
SPLICE_SITE_ACCEPTOR	1205	0.00024159
SPLICE_SITE_DONOR	1298	0.00026024
SPLICE_SITE_REGION	83688	0.0167786
TRANSCRIPT	21	4.21e-06
UPSTREAM	482340	0.0967045
UTR_3_PRIME	506045	0.101457
UTR_5_PRIME	295803	0.0593056
(E) Effects by functional class
Type	Count	Percent
MISSENSE	439664	0.419526
NONSENSE	5523	0.00527003
SILENT	602814	0.575204
